# The Rapidly Evolving X-linked *miR-506* Family Finetunes Spermatogenesis to Enhance Sperm Competition

**DOI:** 10.1101/2023.06.14.544876

**Authors:** Zhuqing Wang, Yue Wang, Tong Zhou, Sheng Chen, Dayton Morris, Rubens Daniel Miserani Magalhães, Musheng Li, Shawn Wang, Hetan Wang, Yeming Xie, Hayden McSwiggin, Daniel Oliver, Shuiqiao Yuan, Huili Zheng, Jaaved Mohammed, Eric C. Lai, John R. McCarrey, Wei Yan

## Abstract

Despite rapid evolution across eutherian mammals, the X-linked *miR-506* family miRNAs are located in a region flanked by two highly conserved protein-coding genes (*Slitrk2* and *Fmr1*) on the X chromosome. Intriguingly, these miRNAs are predominantly expressed in the testis, suggesting a potential role in spermatogenesis and male fertility. Here, we report that the X-linked *miR-506* family miRNAs were derived from the MER91C DNA transposons. Selective inactivation of individual miRNAs or clusters caused no discernable defects, but simultaneous ablation of five clusters containing nineteen members of the *miR-506* family led to reduced male fertility in mice. Despite normal sperm counts, motility and morphology, the KO sperm were less competitive than wild-type sperm when subjected to a polyandrous mating scheme. Transcriptomic and bioinformatic analyses revealed that these X-linked *miR-506* family miRNAs, in addition to targeting a set of conserved genes, have more targets that are critical for spermatogenesis and embryonic development during evolution. Our data suggest that the *miR-506* family miRNAs function to enhance sperm competitiveness and reproductive fitness of the male by finetuning gene expression during spermatogenesis.

**Significance Statement:** The X-linked *miR-506* family has rapidly evolved in mammals, but their physiological significance remains elusive. Given their abundant and preferential expression in the testis and sperm, these X-linked miRNAs likely play a functional role in spermatogenesis and/or early embryonic development. However, the deletion of either individual miRNA genes or all of the five miRNA clusters encoding 38 mature miRNAs did not cause major fertility defects in mice. When these mutant males were subjected to conditions resembling polyandrous mating, the mutant sperm were much less competitive than the wild-type sperm, rendering the mutant males “functionally sub-fertile”. Our data suggest that the *miR-506* family of miRNAs regulates sperm competition and the reproductive fitness of the male.
