## Supplementary material for "The Rapidly Evolving X-linked *miR-506* Family Finetunes Spermatogenesis to Enhance Sperm Competition": Table S1

### Sheet: Sheet1
MirGeneDB ID	MiRBase ID	Family	Seed	5p accession	3p accession	Chromosome	Start	End	Strand	Node of origin (locus)	Node of origin (family)	3' NTU	UG	UGUG	CNNC
Cpo-Mir-506-o1	cpo-mir-509a	MIR-506	GACUGAA	MIMAT0047321	MIMAT0047322	scaffold_84	2739521	2739577	+	C. porcellus	Eutheria	No	1	1	1
Cpo-Mir-506-o2	cpo-mir-509b	MIR-506	ACUUCAC	MIMAT0047323	MIMAT0047324	scaffold_84	2748262	2748318	+	C. porcellus	Eutheria	No	1		1
Cpo-Mir-506-o3	cpo-mir-509c	MIR-506	AGAAACC	MIMAT0047325	MIMAT0047326	scaffold_84	2752734	2752794	+	C. porcellus	Eutheria	No
Cpo-Mir-506-o4	cpo-mir-509d	MIR-506	GAUUGCA	MIMAT0047327	MIMAT0047328	scaffold_84	2715444	2715500	+	C. porcellus	Eutheria	No			1
Cpo-Mir-506-o5	cpo-mir-509e	MIR-506	GAUUGCA	MIMAT0047329	MIMAT0047330	scaffold_84	2725364	2725420	+	C. porcellus	Eutheria	No	1
Cpo-Mir-506-o6	cpo-mir-509f	MIR-506	UCCCCAA	MIMAT0047333	MIMAT0047334	scaffold_84	2722022	2722078	+	C. porcellus	Eutheria	No	1		1
Cpo-Mir-506-o7a	cpo-mir-892	MIR-506	ACCAAGG	MIMAT0047231	MIMAT0047232	scaffold_84	3931993	3932049	+	C. porcellus	Eutheria	No	1		1
Cpo-Mir-506-o7b	None	MIR-506	ACCAAGA	None	None	scaffold_84	3932651	3932706	+	C. porcellus	Eutheria	No	1
Cpo-Mir-506-o7c	cpo-mir-12077	MIR-506	ACUGAGG	MIMAT0047455	MIMAT0047456	scaffold_84	3933561	3933617	+	C. porcellus	Eutheria	No	1
Cpo-Mir-506-o8	cpo-mir-12075	MIR-506	AACUCCA	MIMAT0047451	MIMAT0047452	scaffold_84	2702886	2702945	+	C. porcellus	Eutheria	No		1	1
Bta-Mir-506-P1	None	MIR-506	ACUUAGG	None	None	NC_037357.1	29994350	29994407	-	Eutheria	Eutheria	Unknown			1
Cfa-Mir-506-P1	cfa-mir-506	MIR-506	GAAUGGC	MIMAT0034422	None	chrX	115652425	115652482	-	Eutheria	Eutheria	No	1		1
Cpo-Mir-506-P1	cpo-mir-506	MIR-506	AGUGCGC	MIMAT0047313	MIMAT0047314	scaffold_84	2699627	2699683	+	Eutheria	Eutheria	No	1		1
Dno-Mir-506-P1	dno-mir-506	MIR-506	ACUCAGG	MIMAT0047950	MIMAT0047951	JH571138	1950414	1950474	+	Eutheria	Eutheria	Unknown	1		1
Hsa-Mir-506-P1	hsa-mir-506	MIR-506	AUUCAGG	MIMAT0022701	MIMAT0002878	chrX	147230753	147230809	-	Eutheria	Eutheria	No			1
Mml-Mir-506-P1	mml-mir-506	MIR-506	UAAGGCA	MIMAT0026745	MIMAT0005762	chrX	140946831	140946887	-	Eutheria	Eutheria	No			1
Mmu-Mir-506-P1	mmu-mir-201	MIR-506	ACUCAGU	MIMAT0000234	MIMAT0017001	chrX	67988099	67988156	-	Eutheria	Eutheria	No	1		1
Ocu-Mir-506-P1	ocu-mir-506	MIR-506	AUGGUAC	MIMAT0048505	MIMAT0048506	chrUn0002	10694554	10694611	-	Eutheria	Eutheria	No	1	1	1
Rno-Mir-506-P1	rno-mir-201	MIR-506	ACUCAGU	MIMAT0012846	MIMAT0017364	chrX	155339151	155339208	+	Eutheria	Eutheria	No			1
Dno-Mir-506-P2	dno-mir-507	MIR-506	UUGGCAU	MIMAT0047952	MIMAT0047953	JH564535	655807	655864	+	Eutheria	Eutheria	Unknown		1	1
Hsa-Mir-506-P2	hsa-mir-507	MIR-506	UUUGCAC	None	MIMAT0002879	chrX	147231002	147231059	-	Eutheria	Eutheria	No	1	1
Mml-Mir-506-P2	mml-mir-507	MIR-506	UUUGCAC	None	MIMAT0005763	chrX	140947157	140947214	-	Eutheria	Eutheria	No	1	1	1
Mmu-Mir-506-P2	mmu-mir-547	MIR-506	UUGGUAC	MIMAT0017210	MIMAT0003173	chrX	67988383	67988440	-	Eutheria	Eutheria	No			1
Ocu-Mir-506-P2	ocu-mir-507	MIR-506	UUGGCAC	MIMAT0048507	MIMAT0048508	chrUn0002	10707176	10707233	-	Eutheria	Eutheria	Unknown			1
Rno-Mir-506-P2	rno-mir-547	MIR-506	UUGGUAC	MIMAT0017368	MIMAT0012851	chrX	155338852	155338909	+	Eutheria	Eutheria	No			1
Cpo-Mir-506-P2a	cpo-mir-507a	MIR-506	CUGGCAC	MIMAT0047315	MIMAT0047316	scaffold_84	2762224	2762281	+	C. porcellus	Eutheria	No
Cpo-Mir-506-P2b	cpo-mir-507b	MIR-506	UUGGCAC	MIMAT0047317	MIMAT0047318	scaffold_84	2763265	2763322	+	C. porcellus	Eutheria	No			1
Cpo-Mir-506-P2c	cpo-mir-507c	MIR-506	AUGGCAC	MIMAT0047319	MIMAT0047320	scaffold_84	2771646	2771702	+	C. porcellus	Eutheria	No		1	1
Cfa-Mir-506-P2d	cfa-mir-507a	MIR-506	GAUUGGC	None	MIMAT0034432	chrX	115652721	115652779	-	C. familiaris	Eutheria	No	1		1
Cfa-Mir-506-P2e	cfa-mir-507b	MIR-506	UUGGCAC	None	MIMAT0034416	chrX	115665393	115665450	-	C. familiaris	Eutheria	No			1
Bta-Mir-506-P2f	None	MIR-506	ACUUCAG	None	None	NC_037357.1	29994643	29994700	-	B. taurus	Eutheria	Unknown	1	1	1
Bta-Mir-506-P2g	None	MIR-506	ACUUCAG	None	None	NC_037357.1	29998359	29998416	-	B. taurus	Eutheria	Unknown	1	1	1
Bta-Mir-506-P2h	None	MIR-506	ACCCCAA	None	None	NC_037357.1	30020600	30020657	-	B. taurus	Eutheria	Unknown
Bta-Mir-506-P3	None	MIR-506	ACUCCAG	None	None	NC_037357.1	30015441	30015498	-	Eutheria	Eutheria	Unknown	1
Dno-Mir-506-P3	dno-mir-508	MIR-506	GAUUGUC	MIMAT0047954	MIMAT0047955	JH564535	697744	697800	+	Eutheria	Eutheria	Unknown	1
Hsa-Mir-506-P3	hsa-mir-508	MIR-506	GAUUGUA	MIMAT0004778	MIMAT0002880	chrX	147236945	147237002	-	Eutheria	Eutheria	No	1
Mml-Mir-506-P3	mml-mir-508	MIR-506	UUGUCGC	MIMAT0026746	MIMAT0005764	chrX	140953023	140953080	-	Eutheria	Eutheria	No	1
Ocu-Mir-506-P3	ocu-mir-508	MIR-506	UUGUCAC	MIMAT0048509	MIMAT0048510	chrUn0002	10705716	10705773	-	Eutheria	Eutheria	No	1
Cfa-Mir-506-P3a	cfa-mir-508a	MIR-506	CUGUCAC	MIMAT0034419	None	chrX	115658398	115658456	-	C. familiaris	Eutheria	No	1
Cfa-Mir-506-P3b	cfa-mir-508b	MIR-506	CUGUCAC	None	MIMAT0034425	chrX	115658609	115658666	-	C. familiaris	Eutheria	No	1
Hsa-Mir-506-P4a1	hsa-mir-509-1	MIR-506	GAUUGGU	MIMAT0004779	MIMAT0002881	chrX	147260549	147260606	-	H. sapiens	Eutheria	No	1		1
Hsa-Mir-506-P4a2	hsa-mir-509-2	MIR-506	GAUUGGU	MIMAT0004779	MIMAT0002881	chrX	147258774	147258831	-	H. sapiens	Eutheria	No	1		1
Hsa-Mir-506-P4b	hsa-mir-509-3	MIR-506	GAUUGGU	MIMAT0004975	MIMAT0002881	chrX	147259661	147259717	-	H. sapiens	Eutheria	No	1		1
Mml-Mir-506-P4d	mml-mir-509-1	MIR-506	GAUUGGU	None	MIMAT0005765	chrUn_NW_015031897v1	93	150	-	M. mulatta	Eutheria	No	1		1
Mml-Mir-506-P4e	mml-mir-509-2	MIR-506	GAUUGGU	None	MIMAT0005765	chrX	140966427	140966484	-	M. mulatta	Eutheria	No	1		1
Mml-Mir-506-P4f	None	MIR-506	GAUUGGU	None	None	chrX	140965542	140965599	-	M. mulatta	Eutheria	No	1	1	1
Hsa-Mir-506-P5	hsa-mir-510	MIR-506	ACUCAGG	MIMAT0002882	MIMAT0026613	chrX	147272342	147272399	-	Eutheria	Eutheria	No	1	1	1
Mml-Mir-506-P5	mml-mir-510	MIR-506	ACUCCGG	MIMAT0005766	MIMAT0026747	chrX	140974554	140974611	-	Eutheria	Eutheria	No	1		1
Ocu-Mir-506-P5	ocu-mir-509a	MIR-506	GAUUGAA	MIMAT0048511	MIMAT0048512	chrUn0002	10723771	10723827	-	Eutheria	Eutheria	Yes	1		1
Bta-Mir-506-P6	None	MIR-506	UCAUAGG	None	None	NC_037357.1	29980078	29980135	-	Eutheria	Eutheria	No		1
Cpo-Mir-506-P6	cpo-mir-513	MIR-506	UCACAAG	MIMAT0047437	MIMAT0047438	scaffold_84	2797729	2797786	+	Eutheria	Eutheria	No		1
Ocu-Mir-506-P6	ocu-mir-513	MIR-506	UCACAAG	MIMAT0048513	MIMAT0048514	chrUn0002	10678464	10678522	-	Eutheria	Eutheria	No
Rno-Mir-506-P6	rno-mir-3585	MIR-506	UCACAAG	MIMAT0017878	MIMAT0017879	chrX	155344207	155344263	+	Eutheria	Eutheria	No	1
Mml-Mir-506-P6a	mml-mir-513a-2	MIR-506	UCACAGG	MIMAT0005768	None	chrX	140933343	140933400	-	Catarrhini	Eutheria	No			1
Hsa-Mir-506-P6a1	hsa-mir-513a-1	MIR-506	UCACAGG	MIMAT0002877	MIMAT0004777	chrX	147225860	147225917	-	H. sapiens	Eutheria	No			1
Hsa-Mir-506-P6a2	hsa-mir-513a-2	MIR-506	UCACAGG	MIMAT0002877	MIMAT0004777	chrX	147213498	147213555	-	H. sapiens	Eutheria	No			1
Hsa-Mir-506-P6b	hsa-mir-513b	MIR-506	UCACAAG	MIMAT0005788	MIMAT0026749	chrX	147199057	147199114	-	Catarrhini	Eutheria	No		1	1
Mml-Mir-506-P6b1	mml-mir-513b-1	MIR-506	UCACAAG	MIMAT0005767	None	chrX	140909251	140909308	-	M. mulatta	Eutheria	No		1	1
Mml-Mir-506-P6b2	mml-mir-513b-1	MIR-506	UCACAAG	MIMAT0005767	None	chrX	140902118	140902175	-	M. mulatta	Eutheria	No		1	1
Hsa-Mir-506-P6c	hsa-mir-513c	MIR-506	UCUCAAG	MIMAT0005789	MIMAT0022728	chrX	147189717	147189774	-	Catarrhini	Eutheria	No			1
Mml-Mir-506-P6c1	mml-mir-513a-1	MIR-506	UCACAGG	MIMAT0005768	None	chrX	140924370	140924427	-	M. mulatta	Eutheria	No			1
Mml-Mir-506-P6c2	None	MIR-506	UCACAGG	None	None	chrX	140941896	140941953	-	M. mulatta	Eutheria	No			1
Ete-Mir-506-P6e	None	MIR-506	UCACAAG	None	None	JH980627	17259	17316	-	E. telfairi	Eutheria	No	1		1
Ete-Mir-506-P6f	None	MIR-506	UCACAAG	None	None	JH980398	466	523	-	E. telfairi	Eutheria	No			1
Cfa-Mir-506-P7	cfa-mir-514	MIR-506	ACUCCAG	None	MIMAT0009877	chrX	115688019	115688076	-	Eutheria	Eutheria	No		1	1
Mmu-Mir-506-P7	mmu-mir-509	MIR-506	ACUCCAG	MIMAT0004890	MIMAT0004891	chrX	68010114	68010170	-	Eutheria	Eutheria	No	1
Rno-Mir-506-P7	rno-mir-509	MIR-506	ACUCCAG	MIMAT0024849	MIMAT0024850	chrX	155317221	155317277	+	Eutheria	Eutheria	No	1
Hsa-Mir-506-P7a	hsa-mir-514a-1	MIR-506	UUGACAC	MIMAT0022702	MIMAT0002883	chrX	147279266	147279323	-	Catarrhini	Eutheria	No	1	1	1
Mml-Mir-506-P7a	mml-mir-514a	MIR-506	UUGACAC	MIMAT0026748	MIMAT0005769	chrX	140981185	140981242	-	Catarrhini	Eutheria	No	1	1	1
Hsa-Mir-506-P7b	hsa-mir-514a-2	MIR-506	UUGACAC	MIMAT0022702	MIMAT0002883	chrX	147284655	147284712	-	H. sapiens	Eutheria	No	1	1	1
Hsa-Mir-506-P7c	hsa-mir-514a-3	MIR-506	UUGACAC	MIMAT0022702	MIMAT0002883	chrX	147281957	147282014	-	H. sapiens	Eutheria	No	1	1	1
Ocu-Mir-506-P7d	ocu-mir-509b	MIR-506	UUGACAC	MIMAT0048515	MIMAT0048516	chrUn0002	10711587	10711644	-	O. cuniculus	Eutheria	No	1	1	1
Ocu-Mir-506-P7e	ocu-mir-509c	MIR-506	ACUCAAG	MIMAT0048517	MIMAT0048518	chrUn0002	10687771	10687828	-	O. cuniculus	Eutheria	Unknown	1		1
Dno-Mir-506-P7f	dno-mir-509a-1	MIR-506	GAUUGAC	MIMAT0047956	MIMAT0047957	JH564535	715717	715774	+	D. novemcinctus	Eutheria	Unknown	1		1
Dno-Mir-506-P7g	None	MIR-506	GAUUGAC	None	None	JH564535	675854	675911	+	D. novemcinctus	Eutheria	Unknown	1		1
Dno-Mir-506-P7h	None	MIR-506	GACUGGC	None	None	JH564535	690101	690158	+	D. novemcinctus	Eutheria	No	1		1
Dno-Mir-506-P7i	None	MIR-506	UUGACAC	None	None	JH564535	672065	672122	+	D. novemcinctus	Eutheria	No	1		1
Hsa-Mir-506-P8	hsa-mir-514b	MIR-506	UCUCAAG	MIMAT0015087	MIMAT0015088	chrX	147250161	147250218	-	Catarrhini	Eutheria	No		1	1
Mml-Mir-506-P8	mml-mir-514b	MIR-506	UUGACAC	MIMAT0027119	MIMAT0024348	chrX	140957066	140957123	-	Catarrhini	Eutheria	No		1	1
Hsa-Mir-506-P9	hsa-mir-888	MIR-506	ACUCAAA	MIMAT0004916	MIMAT0004917	chrX	145994794	145994850	-	Catarrhini	Eutheria	No	1
Mml-Mir-506-P9	mml-mir-888	MIR-506	ACUCAAA	MIMAT0006527	None	chrX	139702265	139702321	-	Catarrhini	Eutheria	Unknown
Hsa-Mir-506-P10	hsa-mir-890	MIR-506	ACUUGGA	MIMAT0004912	None	chrX	145994285	145994341	-	Catarrhini	Eutheria	Unknown	1
Mml-Mir-506-P10	mml-mir-890	MIR-506	ACUGUUC	MIMAT0006529	MIMAT0026913	chrX	139701739	139701795	-	Catarrhini	Eutheria	No	1
Hsa-Mir-506-P11	hsa-mir-892a	MIR-506	ACUGUGU	None	MIMAT0004907	chrX	145996678	145996734	-	Catarrhini	Eutheria	No	1
Mml-Mir-506-P11	mml-mir-892a	MIR-506	ACUGUGU	None	MIMAT0006531	chrX	139703819	139703875	-	Catarrhini	Eutheria	No	1
Hsa-Mir-506-P12	hsa-mir-892b	MIR-506	ACUGGCU	None	MIMAT0004918	chrX	145997208	145997264	-	Catarrhini	Eutheria	No	1
Mml-Mir-506-P12	mml-mir-892b	MIR-506	ACUGGCU	None	MIMAT0012783	chrX	139704349	139704405	-	Catarrhini	Eutheria	No	1
Hsa-Mir-506-P13	hsa-mir-892c	MIR-506	AUUCAGA	MIMAT0025857	MIMAT0025858	chrX	145992760	145992816	-	Catarrhini	Eutheria	No	1
Mml-Mir-506-P13	mml-mir-892c	MIR-506	ACUGUUU	MIMAT0028384	MIMAT0028385	chrX	139700246	139700302	-	Catarrhini	Eutheria	No	1
Mmu-Mir-506-P14	mmu-mir-463	MIR-506	ACCUAAU	MIMAT0002104	MIMAT0004758	chrX	66799235	66799294	-	Muridae	Eutheria	No		1	1
Rno-Mir-506-P14	rno-mir-463	MIR-506	ACCUAAU	MIMAT0017309	MIMAT0005317	chrX	151276038	151276097	-	Muridae	Eutheria	No			1
Rno-Mir-506-P15	rno-mir-465	MIR-506	AUUUAGA	MIMAT0012850	MIMAT0017367	chrX	151297377	151297433	-	Muridae	Eutheria	No	1		1
Mmu-Mir-506-P15a	mmu-mir-465a	MIR-506	AUCAGGG	MIMAT0002106	MIMAT0004217	chrX	66839063	66839121	-	M. musculus	Eutheria	No	1		1
Mmu-Mir-506-P15b1	mmu-mir-465b-1	MIR-506	AUCAGGG	MIMAT0004871	MIMAT0004872	chrX	66835774	66835832	-	M. musculus	Eutheria	No	1
Mmu-Mir-506-P15b2	mmu-mir-465b-2	MIR-506	AUCAGGG	MIMAT0004871	MIMAT0004872	chrX	66829212	66829270	-	M. musculus	Eutheria	No	1
Mmu-Mir-506-P15c1	mmu-mir-465c-1	MIR-506	AUCAGGG	MIMAT0004873	MIMAT0004874	chrX	66832527	66832587	-	M. musculus	Eutheria	No	1		1
Mmu-Mir-506-P15c2	mmu-mir-465c-2	MIR-506	AUCAGGG	MIMAT0004873	MIMAT0004874	chrX	66825965	66826025	-	M. musculus	Eutheria	No	1		1
Mmu-Mir-506-P15d	mmu-mir-465d	MIR-506	AUUUAGA	MIMAT0029880	MIMAT0029881	chrX	66822655	66822713	-	M. musculus	Eutheria	No	1
Mmu-Mir-506-P16	mmu-mir-470	MIR-506	UCUUGGA	MIMAT0002111	MIMAT0004760	chrX	66813961	66814017	-	M. musculus	Eutheria	No
Mmu-Mir-506-P17	mmu-mir-471	MIR-506	ACGUAGU	MIMAT0002112	MIMAT0017195	chrX	66792598	66792655	-	Muridae	Eutheria	No	1		1
Rno-Mir-506-P17	rno-mir-471	MIR-506	ACGUAGU	MIMAT0005318	MIMAT0017310	chrX	151272114	151272171	-	Muridae	Eutheria	No	1		1
Mmu-Mir-506-P18	mmu-mir-741	MIR-506	GAGAGAU	MIMAT0017262	MIMAT0004236	chrX	66796809	66796869	-	Muridae	Eutheria	No			1
Rno-Mir-506-P18	rno-mir-741	MIR-506	GAAAGAU	MIMAT0017901	MIMAT0017902	chrX	151274374	151274430	-	Muridae	Eutheria	No			1
Mmu-Mir-506-P19	mmu-mir-742	MIR-506	AAAGCCA	MIMAT0004838	MIMAT0004237	chrX	66780376	66780432	-	Muridae	Eutheria	No		1	1
Rno-Mir-506-P19	rno-mir-742	MIR-506	AAAGCCA	MIMAT0017314	MIMAT0005333	chrX	151260323	151260379	-	Muridae	Eutheria	No		1	1
Mmu-Mir-506-P20	mmu-mir-743a	MIR-506	AAGACAC	MIMAT0017263	MIMAT0004238	chrX	66776760	66776815	-	Muridae	Eutheria	No	1		1
Rno-Mir-506-P20	rno-mir-743a	MIR-506	AAGACGC	MIMAT0017315	MIMAT0005334	chrX	151252838	151252893	-	Muridae	Eutheria	No			1
Mmu-Mir-506-P21	mmu-mir-743b	MIR-506	AAGACAU	MIMAT0004839	MIMAT0004840	chrX	66777266	66777322	-	Muridae	Eutheria	No	1		1
Rno-Mir-506-P21	rno-mir-743b	MIR-506	AAGACAC	MIMAT0017288	MIMAT0005280	chrX	151253328	151253384	-	Muridae	Eutheria	No			1
Mmu-Mir-506-P22	mmu-mir-871	MIR-506	GACUGGC	MIMAT0004841	MIMAT0017265	chrX	66810438	66810494	-	Muridae	Eutheria	No	1		1
Rno-Mir-506-P22	rno-mir-871	MIR-506	GACUGGC	MIMAT0005281	MIMAT0017289	chrX	151287797	151287853	-	Muridae	Eutheria	No	1		1
Mmu-Mir-506-P23	mmu-mir-878	MIR-506	AUCUAGU	MIMAT0004932	MIMAT0004933	chrX	66801518	66801575	-	Muridae	Eutheria	No	1	1	1
Rno-Mir-506-P23	rno-mir-878	MIR-506	AUCUAGU	None	MIMAT0005286	chrX	151283471	151283527	-	Muridae	Eutheria	No	1	1	1
Mmu-Mir-506-P24	mmu-mir-880	MIR-506	ACUCCAU	MIMAT0017266	MIMAT0004844	chrX	66800540	66800597	-	Muridae	Eutheria	No	1		1
Rno-Mir-506-P24	rno-mir-880	MIR-506	ACUCCAU	MIMAT0017292	MIMAT0005288	chrX	151281998	151282055	-	Muridae	Eutheria	No	1		1
Mmu-Mir-506-P25	mmu-mir-881	MIR-506	ACUGUGU	MIMAT0004845	MIMAT0004846	chrX	66801954	66802011	-	Muridae	Eutheria	No	1		1
Rno-Mir-506-P25	rno-mir-881	MIR-506	ACUGUGG	MIMAT0017293	MIMAT0005289	chrX	151283920	151283976	-	Muridae	Eutheria	No	1		1
Mmu-Mir-506-P26	mmu-mir-883a	MIR-506	AACUGCA	MIMAT0004848	MIMAT0004849	chrX	66780767	66780824	-	Muridae	Eutheria	No
Rno-Mir-506-P26	rno-mir-883	MIR-506	AACUGCA	MIMAT0017294	MIMAT0005290	chrX	151260712	151260770	-	Muridae	Eutheria	No
Mmu-Mir-506-P27	mmu-mir-883b	MIR-506	AACUGCA	MIMAT0004850	MIMAT0004851	chrX	66789899	66789957	-	M. musculus	Eutheria	No	1
Rno-Mir-506-P28	rno-mir-3551	MIR-506	CUUCACC	MIMAT0017809	MIMAT0017810	chrX	151272836	151272891	-	R. norvegicus	Eutheria	No
Hsa-Mir-506-P29	None	MIR-506	GAUUGAA	None	None	chrX	147255308	147255368	-	Catarrhini	Eutheria	No	1		1
Mml-Mir-506-P29	None	MIR-506	GAUUGAA	None	None	chrX	140962192	140962252	-	Catarrhini	Eutheria	No	1		1
