## Supplementary material for "The Rapidly Evolving X-linked *miR-506* Family Finetunes Spermatogenesis to Enhance Sperm Competition": Table S4

### Sheet: Sheet1
miRNA	Expression	Samples	Disease	PMID
hsa-miR-509-5p	downregulated	testis	infertile men with maturation arrest	31819532
hsa-miR-513b-5p	upregulated	testis	infertile men with maturation arrest	28512062
hsa-miR-506, hsa-miR-507, hsa-miR-508-5p, hsa-miR-510, hsa-miR-513a-5p, hsa-miR-513b, hsa-miR-513c, hsa-miR-514a-3p	downregulated	testicular germ cell tumor	testicular germ cell tumor	28471449
hsa-miR-513a-5p, hsa-miR-513b, hsa-miR-513c	downregulated	sperm	subfertile oligoasthenozoospermia	23312218
hsa-miR-888‐3p	upregulated	sperm	asthenozoospermia	31012127
hsa-miR-888, hsa-miR-891a	downregulated	sperm	asthenospermia, oligospermia, azoospermia, oligospermia and asthenospermia	29304462
hsa-miR-891b, hsa-miR-892b, hsa-miR-892a, hsa-miR-888, hsa-miR-890	downregulated	seminal plasma	asthenozoospermic patients	28915635
hsa-miR-509-5p, hsa-miR-513a-5p	downregulated	seminal plasma	azoospermia	21933900
hsa-miR-509-5p, hsa-miR-513a-5p	upregulated	seminal plasma	asthenozoospermia	21933900
hsa-miR-892b, hsa-miR-890, hsa-miR-891a, hsa-miR-509-3-5p, hsa-miR-509-3p, hsa-miR-514b-5p, hsa-miR-891b, hsa-miR-892a, hsa-miR-888, has-miR-509-5p, hsa-miR-508-5p, hsa-miR-513a-5p	downregulated	seminal microvesicles	vasectomized man	23539611
