## Supplementary material for "The Rapidly Evolving X-linked *miR-506* Family Finetunes Spermatogenesis to Enhance Sperm Competition": Table S8

### Sheet: Sheet1
Primer	Sequence	Usage
X_OT1 F	AATGACTAGGAGACACACACATTTATTC	off-target effect
X_OT1 R	AAGTTTTAGTTCAAAGATCTCTGGTTCC	off-target effect
X_OT3 F	ACAGTGCTAAAAGGTATTGTGGAGATAG	off-target effect
X_OT3 R	GAAAGACCAATCCTAAAGTTACAAGTCA	off-target effect
X_OT5 F	CCTTTGGTCAAATCCTCAAATCATTCTA	off-target effect
X_OT5 R	TAGCTGATGATAGATGATAGTTGCTGAT	off-target effect
X_OT6 F	CAAATCCTCCTAGGCAGATCAGATTATG	off-target effect
X_OT6 R	TCCATCACTGATGTACTATTACTTGGAA	off-target effect
X_OT7 F	TAGCAAAAACTGGAAGAAGCATCTAAAT	off-target effect
X_OT7 R	TTATCTTGAAAAACCCTTAAGGATGCAA	off-target effect
X_OT8 F	CTAGGTCAAACAAAGAGATGAGAAACAA	off-target effect
X_OT8 R	ATAAAGTGTCTTTTTCTCGAACCAGAAA	off-target effect
X_OT11 F	AACATAAGGTAGAGTGCATCCATTTTAC	off-target effect
X_OT11 R	AGGTTCTATAAGAAAGTAGGCTGATCAA	off-target effect
X_OT12 F	TGCTATTGTTTTTGGTTATCCTTCAGAA	off-target effect
X_OT12 R	TTTGTACACTGTAAAACTTCTGTGAGTT	off-target effect
mTmG ext2 F	CAGTCTTTCTAGCCTTAATTAACCGTTT	mTmG genotyping
mTmG ext2 R	CCATCGCTGCACAAAATAATTAAAAAAT	mTmG genotyping
oiMR7318 (Common F)	CTCTGCTGCCTCCTGGCTTCT	mTmG genotyping
oIMR7319 (Wild type Reverse)	CGAGGCGGATCACAAGCAATA	mTmG genotyping
oIMR7320 (Mutant Reverse)	TCAATGGGCGGGGGTCGTT	mTmG genotyping
465 ext Fw2	GGCCTGATCTATTCTGAAGGGA	quinKO genotyping
465 ext Rv2	ATCTCACAAATGCCTTTCCGA	quinKO genotyping
465 int Rv2	GCTTGCACATATCCACATTCTCG	quinKO genotyping
Xlink Fwd Ext fw	CGGGCCTCAATCATGTCCTAATAG	XS genotyping
465 ext Rv2	ATCTCACAAATGCCTTTCCGA	XS genotyping
HindIII miR463 F	AAACTTAAGCTTAAGAAAAATAACTTCAACGAGAAATTCTAACTTATATAAGTGAAATTA	pcDNA3.1-miRNA overexpression
XhoI miR463 R	TCTAGACTCGAGCATCACTGGAAAGAGAGGCCCATTG	pcDNA3.1-miRNA overexpression
HindIII miR471 F	AAACTTAAGCTTTCTTTATTTTTAATTTGTGGGTTACAGGCAAAAAGTATCAAG	pcDNA3.1-miRNA overexpression
XhoI miR471 R	TCTAGACTCGAGTTTCTATTGTATTTCCTACATATTTATAGTAACCTCCTATTTACTAGG	pcDNA3.1-miRNA overexpression
HindIII miR742 F	AAACTTAAGCTTCCATATGGTCATATTATGCCTTCATAGAGAAGATAAATGTACT	pcDNA3.1-miRNA overexpression
XhoI miR742 R	TCTAGACTCGAGACAAGATATTTGAATTGATATTCAGTTGGGCCTGA	pcDNA3.1-miRNA overexpression
HindIII miR871 F	AAACTTAAGCTTAAATATCACAAATCACCTCATTTACTTATTTGGACTATTGA	pcDNA3.1-miRNA overexpression
XhoI miR871 R	TCTAGACTCGAGTATTTTTCTCTCTGGATGCTCTGGACTCTTGT	pcDNA3.1-miRNA overexpression
HindIII miR878 F	AAACTTAAGCTTACATCCTCAAGATTGATACGGCGGTAA	pcDNA3.1-miRNA overexpression
XhoI miR878 R	TCTAGACTCGAGTCTCATACCATAAATCCTTTTACTTGCCTTCTTCTAAGG	pcDNA3.1-miRNA overexpression
HindIII miR880 F	AAACTTAAGCTTGCTTAAATTCTCTTTAACATTCTTTGGACAGTCTGTTCTTAA	pcDNA3.1-miRNA overexpression
XhoI miR880 R	TCTAGACTCGAGATTTGTTCATGCATCATCATGGATTCCATCAAGAAC	pcDNA3.1-miRNA overexpression
HindIII miR883a F	AAACTTAAGCTTCTCTGTTGACCAGGCTGGCC	pcDNA3.1-miRNA overexpression
XhoI miR883a R	TCTAGACTCGAGCAGCCCATCTGAAGTCTTTATTTCAACATGTGA	pcDNA3.1-miRNA overexpression
HindIII hmir506 & hmir507 F	AAACTTAAGCTTGCATATGAAGTAGTTGTTCATGTGCCAACTATATTAAATTG	pcDNA3.1-miRNA overexpression
XhoI hmir506 & hmir507 R	TCTAGACTCGAGGGCAAGAAGTGTATTTGGGTTGTTATAGAGAG	pcDNA3.1-miRNA overexpression
HindIII mir508 F	AAACTTAAGCTTTAACTCTGAACCAAGGGACTAGGAATTTGGG	pcDNA3.1-miRNA overexpression
XhoI miR508 R	TCTAGACTCGAGCAAGGCAAAATGAATAGTTGGGCTCTGTA	pcDNA3.1-miRNA overexpression
HindIII miR509-1 F	AAACTTAAGCTTTTAATGCTTTGCAAGTAGCAATGTGAAAAGGAAC	pcDNA3.1-miRNA overexpression
XhoI miR509-1 R	TCTAGACTCGAGAATGAATAATACTCTTAAGGCAGAAAGAAACTGTAAAATGG	pcDNA3.1-miRNA overexpression
HindIII miR509-2 F	AAACTTAAGCTTTTTTGTAAATACATTTTAATCTATTATAAGGAACAGGATAAGACATGC	pcDNA3.1-miRNA overexpression
XhoI miR509-2 R	TCTAGACTCGAGGAATAATACTCTTAAGGCAGAAAGAAACTGTAAAATGGC	pcDNA3.1-miRNA overexpression
HindIII miR509-3 F	AAACTTAAGCTTATATTTTAATCTATTATAAGGAACAGGATAAGACATGCAAGGATATTT	pcDNA3.1-miRNA overexpression
XhoI miR509-3 R	TCTAGACTCGAGATAATACTCTTAAGGCGTAAAGAAACTGTATAATGGCAC	pcDNA3.1-miRNA overexpression
HindIII miR510 F	AAACTTAAGCTTTTTATATAAAACAATGGGAAAAGAAATAGAATAAGGCATCGA	pcDNA3.1-miRNA overexpression
XhoI miR510 R	TCTAGACTCGAGTATCAAAAAAAAAAAAAATTCACAGGCAGATAGGAACACC	pcDNA3.1-miRNA overexpression
HindIII miR513a1 F	AAACTTAAGCTTTTTAACCTAAGCTACTCGGGAGGCTG	pcDNA3.1-miRNA overexpression
XhoI miR513a1 R	TCTAGACTCGAGTGACTAGTTGATAAGTGAAAAAAGTTTAGAGAATTTAGGAATCTGGA	pcDNA3.1-miRNA overexpression
HindIII miR513a2 F	AAACTTAAGCTTCCAGCTACTTGGGAGGCTGAG	pcDNA3.1-miRNA overexpression
XhoI miR513a2 R	TCTAGACTCGAGAAATGATGACTTCTTGATAAGTGAGAAAAGTTTAGGAATCTG	pcDNA3.1-miRNA overexpression
HindIII miR513b F	AAACTTAAGCTTTGTAACCCAGGCTTGAGTATAGTGGC	pcDNA3.1-miRNA overexpression
XhoI miR513b R	TCTAGACTCGAGTTTAGAGAATTTAGGAATCTGGAGTACAACCTTCCAG	pcDNA3.1-miRNA overexpression
HindIII miR513c F	AAACTTAAGCTTCCCAGCTACTCAGGAGGCTGA	pcDNA3.1-miRNA overexpression
XhoI miR513c R	TCTAGACTCGAGTTTAGAGAATTGAGGAATCTGGAGTAAAATGTCTCAGC	pcDNA3.1-miRNA overexpression
AgeI hmiR514a F	AAGCTTACCGGTTCTGCTTAACTGTTGGATCTGAGGACTG	pcDNA3.1-miRNA overexpression
XhoI hmiR514a R	TCTAGACTCGAGATTCTATTCAGTTATTACTTCTTGTATATTTGTACCAATAGCATATCA	pcDNA3.1-miRNA overexpression
XhoI miR514a1 R	TCTAGACTCGAGAAGAAAAAGAAAAAGAAAAAGAAAAACAAAAACAAAAATCTACCAC	pcDNA3.1-miRNA overexpression
HindIII miR514b F	AAACTTAAGCTTGTATAGCATAGTGATAATAATGCTGTAATTGTTTACTGGAAATTTG	pcDNA3.1-miRNA overexpression
XhoI miR514b R	TCTAGACTCGAGAGAAAAAACACTTTATAGGTGACAGGAACACCATG	pcDNA3.1-miRNA overexpression
Egr1 qPCR F	TCCCATGATCCCTGACTATCTGTTTCCA	qPCR
Egr1 qPCR R	GCTGGGATTGGTAGGTGGTATTAAGAGC	qPCR
Crisp1 qPCR F	CAAGCACAACCAATTGAGACGAATGGTT	qPCR
Crisp1 qPCR R	ACTGTGACTGAATGTACACTTGTCTGCC	qPCR
Trpv4 qPCR F	GAATTCATCAACTCGCCCTTCAGAGACA	qPCR
Trpv4 qPCR R	AAGTAGAAGTAGCCTCCCTCATCCTTGG	qPCR
XhoI Egr1 3'UTR F	CGATCGCTCGAGAGGGAATAAAAGAAAGCAAAGGGAGAGGC	psiCHECK2 3'UTR plasmids
NotI Egr1 3'UTR R	CGGCCAGCGGCCGCGAAGGATACACACCACATATCCCATGGGC	psiCHECK2 3'UTR plasmids
XhoI Crisp1 3'UTR F	CGATCGCTCGAGATTTCCTGTACTCGTAGCCAGGACC	psiCHECK2 3'UTR plasmids
NotI Crisp1 3'UTR R	CGGCCAGCGGCCGCTTAACATGCCAAGATTAAGATTTATTATTTTTCTAAAGCAACAAAG	psiCHECK2 3'UTR plasmids
NotI_hCRISP1 GBS R	GATATTTTATTGCGGCCAGCGGCCGCCAAACACTTTATTGAAATGAGTAAAGAAATATAC	psiCHECK2 3'UTR plasmids
XhoI_hCRISP1 GBS F	CAGTAATTCTAGGCGATCGCTCGAGGTCTTTGTTATTTTCAACTGTTCTATGCTGTGACG	psiCHECK2 3'UTR plasmids
XhoI Fmr1 GBS F	CAGTAATTCTAGGCGATCGCTCGAGATAAGCTACATAATTCCGAAGTTATATTTCCTCTA	psiCHECK2 3'UTR plasmids
NotI Fmr1 GBS R	GATATTTTATTGCGGCCAGCGGCCGCGCTTTTTCATAAGTGCAACTTTTTAATAAAAATT	psiCHECK2 3'UTR plasmids
XhoI hFMR1 GBS F	CAGTAATTCTAGGCGATCGCTCGAGACTGCATAATTCTGAAGTTATATTTCCTATACCAT	psiCHECK2 3'UTR plasmids
NotI hFMR1 GBS R	GATATTTTATTGCGGCCAGCGGCCGCAATTTTTTGCTTTTTCATAAGTGCAACTTTTTAA	psiCHECK2 3'UTR plasmids
cfa-mir-507b_IDT	CACTATAGGCTAGCCTCGAGAATTCCATGCAGCAGGTGAGGTGATACTAATCCAGGGAGAGATGGAAGAGGGAGGGCATTGGGGTAAGTGTTTCATAGATTTTTTGGATAAATCCTGGGTGCCCTGTGAGGGCTGGAAGCATCAGGTATTATGAAGGTTAACCTGGCTGGGGAACGTTGGGGCAGGGCTGCCACATTTAACCAAACTTTGTGCAGTGCCCCATTCAAAAAGGTGCCATTCAGGTATACTAAAATATGATTGGCACTTTTTTGAGTGTGGTAATTCACAACATGTACAACCACAAGTGGTGGCCCTAGGAAGAGGTGTCATGATTGTGCAGAGTTGCGTTCACTTTGGCCAAATCACCATCCTCTCAGAAGACTCTTAAATGCCTCTGGA…	pCI-MER91C DNA transposon overexpression
eca-mir-514a_IDT	CACTATAGGCTAGCCTCGAGAATTCTATCTTAACTAATTGCATCTACAATGAGCCTATTTCCAAATAAGGTCACATTCTGAGGTACTGAGGGTTATAACTTCAACATATCTTTCTTTGGGGGATACAACTCAACCCATAATGGAGAGATTGTTTCAAATGTGCACGATTTGGTCTTCAAGTACGGCTGCCATCCTTAGACATGCTGTGTGCATTACCTCACTCCGGAAAGTGTCAATCATGTATAACTAAATATGATTGACACCTCTGTGAGTGGAGTAACGCCAGCTATATGCAACATATACAATAGCACTGTGGGTACATTGAAAGTGTTTAGTTCTATGCAGTGGGATGTTTCCCTCTCTAAGAGGGATGCACCACTGTCTAAGTGCAGGACTTAC…	pCI-MER91C DNA transposon overexpression
hsa-mir-513a1_IDT	CACTATAGGCTAGCCTCGAGAATTCAAAAATCTGCATGTCAAAATCTCACTCGGGGCAGGATGAAAAGGGGAGTGCTGGGGGTTACAAGTTGCATTGTCCCTTGGCATAAATCTTGGTGGCCATGCGAAGGCATACACCTATAGGGACTTGAATAAAAACAGCATGAAAAGGGAGCATTTGGTCTGGGATGCCACATTCAGCCATTCAGCGTACAGTGCCTTTCACAGGGAGGTGTCATTTATGTGAACTAAAATATAAATTTCACCTTTCTGAGAAGGGTAATGTACAGCATGCACTGCATATGTGGTGTCCCTGAGGATGGGGGTGTAGCTGCGAGCATGGTGATGCCTGTTTTGCATCCTGTGCACCCACTCCTCAGTGCTGGGCTACACTTCAAG…	pCI-MER91C DNA transposon overexpression
sRNA RT	GCGAGCACAGAATTAATACGACTCACTATAGGTTTTTTTTTTTTVN	small RNA reverse transcription
sRNA uni R	GCGAGCACAGAATTAATACGAC	small RNA PCR/qPCR
hsa-mir-513a1-3p	TAAATTTCACCTTTCTGAGAAGG	MER91C DNA transposon PCR/qPCR
hsa-mir-513a1-5p	TTCACAGGGAGGTGTCAT	MER91C DNA transposon PCR/qPCR
cfa-mir-507b-3p	ATTGGCACTTTTTTGAGTGTG	MER91C DNA transposon PCR/qPCR
eca-mir-514a-3p	TTGACACCTCTGTGAGTGGAGT	MER91C DNA transposon PCR/qPCR
eca-mir-514a-5p	TCACTCCGGAAAGTGTCAATCA	MER91C DNA transposon PCR/qPCR
